# Lineage-specific genomic imprinting in the *ZNF791* locus

**DOI:** 10.1101/2024.07.13.603355

**Authors:** Jinsoo Ahn, In-Sul Hwang, Mi-Ryung Park, Milca Rosa-Velazquez, In-Cheol Cho, Alejandro E. Relling, Seongsoo Hwang, Kichoon Lee

## Abstract

**Background:** Genomic imprinting is the primary epigenetic phenomenon that results in parent-of-origin effects on mammalian development and growth. Research on genomic imprinting in domesticated animals has lagged due to a primary focus on orthologous imprinted genes. This emphasis has limited the discovery of imprinted genes specific to livestock. To identify genomic imprinting in pigs, we generated parthenogenetic porcine embryos alongside biparental normal embryos, and then performed whole-genome bisulfite sequencing and RNA sequencing on these samples.

**Results:** In our analyses, we discovered a maternally methylated differentially methylated region within the orthologous *ZNF791* locus in pigs. Additionally, we identified both a major imprinted isoform of the *ZNF791-like* gene and an unannotated antisense transcript that has not been previously annotated. Importantly, our comparative analyses of the orthologous *ZNF791* gene in various eutherian mammals, including humans, non-human primates, rodents, artiodactyls, and dogs, revealed that this gene is subjected to genomic imprinting exclusively in domesticated animals, thereby highlighting lineage-specific imprinting. Furthermore, we explored the potential mechanisms behind the establishment of maternal DNA methylation imprints in porcine and bovine oocytes, supporting the notion that integration of transposable elements, active transcription, and histone modification may collectively contribute to the methylation of embedded intragenic CpG island promoters.

**Conclusions:** Our findings convey fundamental insights into molecular and evolutionary aspects of livestock species-specific genomic imprinting and provide critical agricultural implications.
