## Supplementary Table 1 for "Lineage-specific genomic imprinting in the *ZNF791* locus"

### Sheet: Sheet1
	Supplementary Table 1. Summary of data metrics
	WGBS (151 PE reads)
		Cleaned reads	Unique best hit (Mapping efficiency)
	PA1	419853648 pairs	340408256 pairs (81.1% )
	PA2	424577754 pairs	338128957 pairs (79.6%)
	CN1	431042963 pairs	350343357 pairs (81.3%)
	CN2	433239741 pairs	347288725 pairs (80.2%)
	RNA-seq (101 PE reads)
		Cleaned reads	Uniquely mapped reads (%)
	PA1	39843920 pairs	38448600 pairs (96.50%)
	PA2	39406470 pairs	37939267 pairs (96.28%)
	PA3	39908419 pairs	38518426 pairs (96.52%)
	CN1	38186694 pairs	36861657 pairs (96.53%)
	CN2	36169429 pairs	34892192 pairs (96.47%)
	CN3	38378753 pairs	37015098 pairs (96.45%)
	CN4	43400910 pairs	41665941 pairs (96.00%)
	CN5	39318113 pairs	37906116 pairs (96.41%)
	CN6	27116700 pairs	26060840 pairs (96.11%)
