## Supplementary Table 3 for "Lineage-specific genomic imprinting in the *ZNF791* locus"

### Sheet: Sheet1
	Supplementary Table 3. Deposited data
	Species	Sequencing	Reference	GEO and other accession no.
	RNA-seq, ChiP-seq, and WGBS
	Pig	RNA-seq of pig parthenogenetic and biparental control embryos	This study	GSE218487
		WGBS of pig parthenogenetic and biparental control embryos	This study	GSE218487
	Human	RNA-seq of human oocytes	56	GSE85632
		H3K4me3 of human oocytes and embryos	57	GSE124718
		WGBS of human oocytes and sperm	58	GSE81233
		WGBS of human tissues	59	GSE17312 (also bisulfite-seq in https://www.ncbi.nlm.nih.gov/geo/roadmap/epigenomics)
	Rhesus monkey	RNA-seq of rhesus monkey oocytes	60	GSE112536
		WGBS of rhesus monkey oocytes and sperm	61	GSE60166
		WGBS of rhesus monkey brain	62	GSE77124
		WGBS of rhesus monkey blood	63	GSE115065
	Mouse	RNA-seq and H3K4me3 for C57BL/6N mouse oocytes	64	GSE71434
		H3K36me3 for C57BL/6J and CAST/Eij mouse oocytes	27	GSE112622
		WGBS for C57BL/6J mouse oocytes and sperm	65	GSE185579
		WGBS for CAST/Eij mouse oocytes	27	DRA006680 from DNA Databank of Japan (DDBJ)
		WGBS of mouse adult tissues	66	Mouse ENCODE [GSE188027 (liver), GSE187995 (brain), GSE188220 (kidney), GSE188068 (heart), and GSE187979 (lung)]
	Pig	RNA-seq of pig oocytes	67	CRA004237 from Genome Sequence Archive (GSA)
		H3K4me3, H3K36me2, and H3K36me3 of pig oocytes	29	GSE163620
		H3K4me3 of pig 4-cell, 8-cell, and blastocyst embryos	67	GSE163709
		WGBS of pig oocytes and sperm	68	GSE143850
		WGBS of pig tissues	69, NA	GSE157045 (skeletal muscle), PRJEB42772 (fetal and neonatal brain)
	Cow	RNA-seq, H3K4me3, H3K36me2, and H3K36me3 of cow oocytes and embryos	29	GSE163620
		WGBS of cow oocytes and sperm	68	GSE143850
		WGBS of cow tissues	NA	GSE180592
	Crab-eating macaque	WGBS of crab-eating macaque tissues	70	GSE159347
	Chimpanzee	WGBS of chimpanzee tissues	71,72	GSE151768 (brain) and GSE112356 (heart, liver, lung)
	Gibbon	WGBS of gibbon blood	63	GSE115065
	Horse	WGBS of horse placenta	73	GSE63330
	Dog	WGBS of dog placenta	73	GSE63330
	Sheep	WGBS of sheep skeletal muscle	74	PRJNA622418
	Goat	WGBS of goat skin	75	SRR5574289 and SRR5574293 from NCBI SRA
	Rat	RNA-seq of oocytes	29	GSE163620
	WGS (or Exome-seq), RNA-seq
	Human	Exome-seq and RNA-seq of human lung	NA	PRJNA395106
		WGS and RNA-seq of human liver	76	hum0158.v2 from the NBDC Human Database†
	Rhesus monkey	WGS and RNA-seq of rhesus monkey tissues	77	GSE34426, GSE42857, and SRP039366 from NCBI SRA
		WGS and RNA-seq of lymphoblastoid cell line (LCL)	78	PRJNA563344
	Chimpanzee	WGS and RNA-seq of lymphoblastoid cell line (LCL)	78	PRJNA563344
	Mouse	WGS of C57BL/6J	83	PRJNA705216
		WGS of CAST/EiJ	84	ERP000042
		Exome-seq of CZECHII/EiJ and PWK/PhJ	85	PRJNA323493
		RNA-seq of testis from offspring of reciprocal crosses of CAST/EiJ and C57BL/6J	86	SRP020526
		RNA-seq of offspring of crosses of PWK/PhJ and CZECHII/EiJ	87	PRJNA286765
	Dog	WGS and RNA-seq of dog tissues	79	PRJNA396033
	Pig	WGS and RNA-seq of pig tissues	80	PRJNA493166
	Cow	WGS and RNA-seq of cow tissues	81	ERP118133 at European Nucleotide Archive (ENA)
		Exome-seq and RNA-seq of cow tissues	82	GSE62160, GSE62159
	NA, not available (Publications were not found.)
	†Controlled access. Permssion to access data was obtained.

### Sheet: Sheet2
	Supplementary Table 3. Deposited data
	Species	Sequencing	Reference	GEO and other accession no.†	VCF file	Genome / LiftoverVcf
		1. WGBS, RNA-seq, and ChiP-seq (Fig. 1 - 3, 5, and 6)
	Pig	WGBS of pig parthenogenetic and biparental control embryos	This study	GSE263495	–	susScr11
		RNA-seq of pig parthenogenetic and biparental control embryos	This study	GSE263494
	Human	WGBS of human oocytes and sperm	Zhu, et al. 2018	GSE81233	–	GRCh38.p14/hg38
		WGBS of human tissues	Bernstein, et al. 2010	GSE17312
		RNA-seq of human oocytes	Hendrickson, et al. 2017	GSE85632
		H3K4me3 of human oocytes and embryos	Xia, et al. 2019	GSE124718
	Mouse	WGBS for C57BL/6J mouse oocytes and sperm	Wang, et al. 2014	GSE56697	–	GRCm39/mm39
		WGBS of mouse adult tissues	Luo, et al. 2020	Mouse ENCODE [GSE187995 (brain), GSE188068 (heart), GSE188027 (liver), GSE187979 (lung), and GSE188220 (kidney)]
		RNA-seq and H3K4me3 for C57BL/6N mouse oocytes	Zhang, et al. 2016	GSE71434
		H3K36me3 for C57BL/6J mouse oocytes	Brind'Amour, et al. 2018	GSE112622
	Rat	WGBS for rat oocytes and sperm	https://www.ncbi.nlm.nih.gov/bioproject/PRJDB6764/	PRJDB6764	–	rn7
		WGBS for rat brain	Vogel Ciernia, et al. 2018	GSE99272
		WGBS for rat liver	Sun, et al. 2017	GSE89919
	Pig	WGBS of pig oocytes and sperm	Ivanova, et al. 2020	GSE143850	–	susScr11
		WGBS of pig tissues	Yang, et al. 2021	GSE157045 (skeletal muscle), PRJEB42772 (fetal brain and liver)
		RNA-seq of pig oocytes	Bu, et al. 2022	CRA004237 from Genome Sequence Archive (GSA)
		H3K4me3, H3K36me2, and H3K36me3 of pig oocytes	Lu, et al. 2021	GSE163620
		H3K4me3 of pig 4-cell, 8-cell, and blastocyst embryos	Bu, et al. 2022	GSE163709
	Cattle	WGBS of cattle oocytes and sperm	Ivanova, et al. 2020	GSE143850	–	bosTau9
		WGBS of cattle tissues	https://www.ncbi.nlm.nih.gov/bioproject/PRJNA748751	GSE180592
		RNA-seq, H3K4me3, H3K36me2, and H3K36me3 of cattle oocytes and embryos	Lu, et al. 2021	GSE163620
	Crab-eating macaque	WGBS of crab-eating macaque tissues	Chu, et al. 2021	GSE159347	–	macFas5
	Chimpanzee	WGBS of chimpanzee tissue (brain)	Blake, et al. 2020	GSE151768	–	panTro6
		WGBS of chimpanzee tissue (heart, liver, lung)	Jeong, et al. 2021	GSE112356
	Rhesus monkey	WGBS of rhesus monkey brain	Mendizabal, et al. 2016	GSE77124	–	rheMac8
		WGBS of rhesus monkey blood	Lazar, et al. 2018	GSE115065
	Gibbon	WGBS of gibbon blood	Lazar, et al. 2018	GSE115065	–	Asia_NLE_v1
	Horse	WGBS of horse placenta	Schroeder, et al. 2015	GSE63330	–	equCab3
	Dog	WGBS of dog skin fibroblast	Jeong, et al. 2016	GSE74225	–	canFam3
	Sheep	WGBS of sheep skeletal muscle	Fan, et al. 2020	PRJNA622418	–	oriAri4
	Goat	WGBS of goat skin	Li, et al. 2018	SRR5574289 and SRR5574293 from NCBI SRA	–	CHIR_1.0
		2. WGS (or WES) and RNA-seq from the same individuals (Fig. 4)
	Human	Exome-seq and RNA-seq of human lung	https://www.ncbi.nlm.nih.gov/bioproject/PRJNA395106/	PRJNA395106	https://ftp.ncbi.nih.gov/snp/.redesign/latest_release/VCF/GCF_000001405.40.gz	GRCh38.p14/hg38
		WGS and RNA-seq of human liver	Fujimoto, et al. 2016	hum0158.v2 from the NBDC Human Database††
	Rhesus monkey	WGS and RNA-seq of rhesus monkey tissues	Yang, et al. 2015	GSE34426, GSE42857, and SRP039366 from NCBI SRA	http://ftp.ebi.ac.uk/pub/databases/eva/rs_releases/release_4/by_species/macaca_mulatta/Mmul_8.0.1/GCA_000772875.3_current_ids.vcf.gz	rheMac8
		WGS and RNA-seq of lymphoblastoid cell line (LCL)	Garcia-Perez, et al. 2021	PRJNA563344
	Chimpanzee	WGS and RNA-seq of lymphoblastoid cell line (LCL)	Garcia-Perez, et al. 2021	PRJNA563344	http://ftp.ebi.ac.uk/pub/databases/eva/rs_releases/release_5/by_species/pan_troglodytes/GCA_000001515.5/9598_GCA_000001515.5_current_ids.vcf.gz (panTro5)	Picard LiftoverVcf to panTro6
	Mouse	WGS of C57BL/6J	Mortazavi, et al. 2022	PRJNA705216	http://ftp.ebi.ac.uk/pub/databases/eva/rs_releases/release_2/by_species/mus_musculus/GRCm38.p4/GCA_000001635.6_current_ids.vcf.gz (GRCm38/mm10)	Picard LiftoverVcf to GRCm39/mm39
		WGS of CAST/EiJ	Keane, et al. 2011	ERP000042
		RNA-seq of offspring of reciprocal crosses of CAST/EiJ and C57BL/6J	Babak, et al. 2015	SRP020526
		RNA-seq of offspring of reciprocal crosses of CAST/EiJ and C57BL/6J	Bonthuis, et al. 2015	GSE70484
		RNA-seq of offspring of reciprocal crosses of CAST/EiJ and C57BL/6J	Gregg, et al. 2010	GSE22131
	Dog	WGS and RNA-seq of dog tissues	Megquier, et al. 2019	PRJNA396033 (associated with BarkBase, http://www.BarkBase.org)	http://ftp.ebi.ac.uk/pub/databases/eva/rs_releases/release_4/by_species/canis_lupus_familiaris/GCA_000002285.2/GCA_000002285.2_current_ids.vcf.gz	canFam3
	Pig	WGS and RNA-seq of pig tissues	Zhang, et al. 2019	PRJNA493166	http://ftp.ebi.ac.uk/pub/databases/eva/rs_releases/release_2/by_species/sus_scrofa/Sscrofa11.1/GCA_000003025.6_current_ids.vcf.gz	susScr11
		WGS and RNA-seq of pig brain	Huang, et al. 2021	CNP0001045 (WGS), CNP0000483 (RNA-seq)
	Cattle	WGS and RNA-seq of cattle tissues	Dorji, et al. 2020	ERP118133 at European Nucleotide Archive (ENA)	http://ftp.ebi.ac.uk/pub/databases/eva/rs_releases/release_4/by_species/bos_taurus/ARSUCD1.2/GCA_002263795.2_current_ids.vcf.gz	bosTau9
		WES and RNA-seq of cattle tissues	Moran, et al. 2016	GSE62160 (WES), GSE62159 (RNA-seq)
	†Downloaded from NCBI Gene Expression Omnibus (GEO) unless otherwise stated.
	††Controlled access. Permssion to access data was obtained.
	Reference
	Babak T, DeVeale B, Tsang EK, Zhou Y, Li X, Smith KS, Kukurba KR, Zhang R, Li JB, van der Kooy D, et al. 2015. Genetic conflict reflected in tissue-specific maps of genomic imprinting in human and mouse. Nat Genet 47:544-549.
	Bernstein BE, Stamatoyannopoulos JA, Costello JF, Ren B, Milosavljevic A, Meissner A, Kellis M, Marra MA, Beaudet AL, Ecker JR, et al. 2010. The NIH Roadmap Epigenomics Mapping Consortium. Nat Biotechnol 28:1045-1048.
	Blake LE, Roux J, Hernando-Herraez I, Banovich NE, Perez RG, Hsiao CJ, Eres I, Cuevas C, Marques-Bonet T, Gilad Y. 2020. A comparison of gene expression and DNA methylation patterns across tissues and species. Genome Res 30:250-262.
	Bonthuis PJ, Huang WC, Stacher Horndli CN, Ferris E, Cheng T, Gregg C. 2015. Noncanonical Genomic Imprinting Effects in Offspring. Cell Rep 12:979-991.
	Brind'Amour J, Kobayashi H, Richard Albert J, Shirane K, Sakashita A, Kamio A, Bogutz A, Koike T, Karimi MM, Lefebvre L, et al. 2018. LTR retrotransposons transcribed in oocytes drive species-specific and heritable changes in DNA methylation. Nat Commun 9:3331.
	Bu G, Zhu W, Liu X, Zhang J, Yu L, Zhou K, Wang S, Li Z, Fan Z, Wang T, et al. 2022. Coordination of zygotic genome activation entry and exit by H3K4me3 and H3K27me3 in porcine early embryos. Genome Res.
	Chu C, Zhang W, Kang Y, Si C, Ji W, Niu Y, Zhang Y. 2021. Analysis of developmental imprinting dynamics in primates using SNP-free methods to identify imprinting defects in cloned placenta. Dev Cell 56:2826-2840 e2827.
	Dorji J, Vander Jagt CJ, Garner JB, Marett LC, Mason BA, Reich CM, Xiang R, Clark EL, Cocks BG, Chamberlain AJ, et al. 2020. Expression of mitochondrial protein genes encoded by nuclear and mitochondrial genomes correlate with energy metabolism in dairy cattle. BMC Genomics 21:720.
	Fan Y, Liang Y, Deng K, Zhang Z, Zhang G, Zhang Y, Wang F. 2020. Analysis of DNA methylation profiles during sheep skeletal muscle development using whole-genome bisulfite sequencing. BMC Genomics 21:327.
	Fujimoto A, Furuta M, Totoki Y, Tsunoda T, Kato M, Shiraishi Y, Tanaka H, Taniguchi H, Kawakami Y, Ueno M, et al. 2016. Whole-genome mutational landscape and characterization of noncoding and structural mutations in liver cancer. Nat Genet 48:500-509.
	Garcia-Perez R, Esteller-Cucala P, Mas G, Lobon I, Di Carlo V, Riera M, Kuhlwilm M, Navarro A, Blancher A, Di Croce L, et al. 2021. Epigenomic profiling of primate lymphoblastoid cell lines reveals the evolutionary patterns of epigenetic activities in gene regulatory architectures. Nat Commun 12:3116.
	Gregg C, Zhang J, Weissbourd B, Luo S, Schroth GP, Haig D, Dulac C. 2010. High-resolution analysis of parent-of-origin allelic expression in the mouse brain. Science 329:643-648.
	Huang J, Lin L, Dong Z, Yang L, Zheng T, Gu W, Zhang Y, Yin T, Sjostedt E, Mulder J, et al. 2021. A porcine brain-wide RNA editing landscape. Commun Biol 4:717.
	Ivanova E, Canovas S, Garcia-Martinez S, Romar R, Lopes JS, Rizos D, Sanchez-Calabuig MJ, Krueger F, Andrews S, Perez-Sanz F, et al. 2020. DNA methylation changes during preimplantation development reveal inter-species differences and reprogramming events at imprinted genes. Clin Epigenetics 12:64.
	Jeong H, Mendizabal I, Berto S, Chatterjee P, Layman T, Usui N, Toriumi K, Douglas C, Singh D, Huh I, et al. 2021. Evolution of DNA methylation in the human brain. Nat Commun 12:2021.
	Jeong YH, Lu H, Park CH, Li M, Luo H, Kim JJ, Liu S, Ko KH, Huang S, Hwang IS, et al. 2016. Stochastic anomaly of methylome but persistent SRY hypermethylation in disorder of sex development in canine somatic cell nuclear transfer. Sci Rep 6:31088.
	Keane TM, Goodstadt L, Danecek P, White MA, Wong K, Yalcin B, Heger A, Agam A, Slater G, Goodson M, et al. 2011. Mouse genomic variation and its effect on phenotypes and gene regulation. Nature 477:289-294.
	Lazar NH, Nevonen KA, O'Connell B, McCann C, O'Neill RJ, Green RE, Meyer TJ, Okhovat M, Carbone L. 2018. Epigenetic maintenance of topological domains in the highly rearranged gibbon genome. Genome Res 28:983-997.
	Li C, Li Y, Zhou G, Gao Y, Ma S, Chen Y, Song J, Wang X. 2018. Whole-genome bisulfite sequencing of goat skins identifies signatures associated with hair cycling. BMC Genomics 19:638.
	Lu X, Zhang Y, Wang L, Wang L, Wang H, Xu Q, Xiang Y, Chen C, Kong F, Xia W, et al. 2021. Evolutionary epigenomic analyses in mammalian early embryos reveal species-specific innovations and conserved principles of imprinting. Sci Adv 7:eabi6178.
	Luo Y, Hitz BC, Gabdank I, Hilton JA, Kagda MS, Lam B, Myers Z, Sud P, Jou J, Lin K, et al. 2020. New developments on the Encyclopedia of DNA Elements (ENCODE) data portal. Nucleic Acids Res 48:D882-D889.
	Megquier K, Genereux DP, Hekman J, Swofford R, Turner-Maier J, Johnson J, Alonso J, Li X, Morrill K, Anguish LJ, et al. 2019. BarkBase: Epigenomic Annotation of Canine Genomes. Genes (Basel) 10.
	Mendizabal I, Shi L, Keller TE, Konopka G, Preuss TM, Hsieh TF, Hu E, Zhang Z, Su B, Yi SV. 2016. Comparative Methylome Analyses Identify Epigenetic Regulatory Loci of Human Brain Evolution. Mol Biol Evol 33:2947-2959.
	Moran B, Cummins SB, Creevey CJ, Butler ST. 2016. Transcriptomics of liver and muscle in Holstein cows genetically divergent for fertility highlight differences in nutrient partitioning and inflammation processes. BMC Genomics 17:603.
	Mortazavi M, Ren Y, Saini S, Antaki D, St Pierre CL, Williams A, Sohni A, Wilkinson MF, Gymrek M, Sebat J, et al. 2022. SNPs, short tandem repeats, and structural variants are responsible for differential gene expression across C57BL/6 and C57BL/10 substrains. Cell Genom 2.
	Schroeder DI, Jayashankar K, Douglas KC, Thirkill TL, York D, Dickinson PJ, Williams LE, Samollow PB, Ross PJ, Bannasch DL, et al. 2015. Early Developmental and Evolutionary Origins of Gene Body DNA Methylation Patterns in Mammalian Placentas. PLoS Genet 11:e1005442.
	Sun H, Wang N, Nie X, Zhao L, Li Q, Cang Z, Chen C, Lu M, Cheng J, Zhai H, et al. 2017. Lead Exposure Induces Weight Gain in Adult Rats, Accompanied by DNA Hypermethylation. PLoS One 12:e0169958.
	Vogel Ciernia A, Laufer BI, Dunaway KW, Mordaunt CE, Coulson RL, Totah TS, Stolzenberg DS, Frahm JC, Singh-Taylor A, Baram TZ, et al. 2018. Experience-dependent neuroplasticity of the developing hypothalamus: integrative epigenomic approaches. Epigenetics 13:318-330.
	Wang L, Zhang J, Duan J, Gao X, Zhu W, Lu X, Yang L, Zhang J, Li G, Ci W, et al. 2014. Programming and inheritance of parental DNA methylomes in mammals. Cell 157:979-991.
	Xia W, Xu J, Yu G, Yao G, Xu K, Ma X, Zhang N, Liu B, Li T, Lin Z, et al. 2019. Resetting histone modifications during human parental-to-zygotic transition. Science 365:353-360.
	Yang XZ, Chen JY, Liu CJ, Peng J, Wee YR, Han X, Wang C, Zhong X, Shen QS, Liu H, et al. 2015. Selectively Constrained RNA Editing Regulation Crosstalks with piRNA Biogenesis in Primates. Mol Biol Evol 32:3143-3157.
	Yang Y, Fan X, Yan J, Chen M, Zhu M, Tang Y, Liu S, Tang Z. 2021. A comprehensive epigenome atlas reveals DNA methylation regulating skeletal muscle development. Nucleic Acids Res 49:1313-1329.
	Zhang B, Zheng H, Huang B, Li W, Xiang Y, Peng X, Ming J, Wu X, Zhang Y, Xu Q, et al. 2016. Allelic reprogramming of the histone modification H3K4me3 in early mammalian development. Nature 537:553-557.
	Zhang Y, Zhang L, Yue J, Wei X, Wang L, Liu X, Gao H, Hou X, Zhao F, Yan H, et al. 2019. Genome-wide identification of RNA editing in seven porcine tissues by matched DNA and RNA high-throughput sequencing. J Anim Sci Biotechnol 10:24.
	Zhu P, Guo H, Ren Y, Hou Y, Dong J, Li R, Lian Y, Fan X, Hu B, Gao Y, et al. 2018. Single-cell DNA methylome sequencing of human preimplantation embryos. Nat Genet 50:12-19.
